# Resistance of estrogen receptor function to BET bromodomain inhibition is mediated by transcriptional coactivator cooperativity

**DOI:** 10.1101/2024.07.25.605008

**Authors:** Sicong Zhang, Robert G. Roeder

## Abstract

The Bromodomain and Extra-Terminal Domain (BET) family of proteins are critical chromatin readers that bind to acetylated histones through their bromodomains to activate transcription. Here, we reveal that bromodomain inhibition fails to repress oncogenic targets of estrogen receptor due to an intrinsic transcriptional mechanism. While bromodomains are necessary for the transcription of many genes, BRD4 binds to estrogen receptor binding sites and activates transcription of critical oncogenes independently of its bromodomains. BRD4 associates with the Mediator complex and disruption of Mediator complex reduces BRD4’s enhancer occupancy. Profiling changes in the post-initiation RNA polymerase II (Pol II)-associated factors revealed that BET proteins regulate interactions between Pol II and elongation factors SPT5, SPT6, and PAF1 complex, which associate with BET proteins independently of their bromodomains and mediate their transcription elongation effect. Our findings highlight the importance of bromodomain-independent functions and interactions of BET proteins in the development of future therapeutic strategies.
