## Supplementary Tables1-3 for "Resistance of estrogen receptor function to BET bromodomain inhibition is mediated by transcriptional coactivator cooperativity"

### Sheet: cloning
Supplementary Table 1. Oligonucleotides used for cloning.
BRD4 E651A/E653A (ET mutant)	GGGTCTCAAAGTCGATTGCAATCGCGTCGGGGTTGGAATTC
	GAATTCCAACCCCGACGCGATTGCAATCGACTTTGAGACCC
BRD2 mBD1	CCATGTTCACCAACTGTTACATTTACGCCAAGCCCACTGATGATATTG
BRD2 mBD2	GTTCTCCAACTGCTATAAGTACGCTCCCCCAGATCACGAT
BRD3 mBD1	TTCAACACCATGTTTACAAATTGTTACATTTATGCCAAGCCCACAGATGACAT
BRD3 mBD2	TGTTCTCGAATTGCTACAAATACGCTCCCCCAGACCACGA
CRISPR
MED17 gRNA	CGACGCAGCCAGCATGTCCG
MED17_seqF	GCCTCCTCTTCGTACCTCGT
MED17_seqR	TTCCTCGTCGTCCTGGTCTG
PAF1 gRNA	CATCTCCAATGAGAAGCCTG
PAF1 promoter_F	TAGCGCTCTCTCCGACTAAC
PAF1 promoter_R	AGAGCTCCAGCGAGACTCA

### Sheet: primers for qPCR
Supplementary Table 2. Oligonucleotides used for qPCR.
TFF1 pre-mRNA	ACCATGGAGAACAAGGTGATC
	TAAAACAGTGGCTCCTGGCG
GREB1 pre-mRNA	GATAAAAGCAACGTGCGTCTC
	TCTTGCACAATTCCATCGAG
GAPDH	TGCACCACCAACTGCTTAGC
	GGCATGGACTGTGGTCATGAG
FOXC1	AGTCAGCTTGCTTTGAGGCTA
	AGGCATCACCGTGGTAAGAC
MYC	CAGCTGCTTAGACGCTGGATT
	GTAGAAATACGGCTGCACCGA
CyclinD1 pre-mRNA	CCTACTTCAAATGTGTGCAGAAG
	CAACAAGTTGCAGGGAAGTC
5S	GGCCATACCACCCTGAACGC
	CAGCACCCGGTATTCCCAGG
PGR pre-mRNA	ACATAAGTAGTTGTGCTGCCC
	CTGAGTCATGCACTTGCTGATG
CA12 pre-mRNA	TCCACTTGGAACCTACAAAGAACA
	GGGCATCGACCTCCTTTTCA
SIAH2 pre-mRNA	TCTCCGTATGGTGCAGGGTC
	AGCCCAGGAAAATGGAGTAGTTA
KCNK5 pre-mRNA	TGCAGCATCAGATACCACCT
	TGCAGTTCTGTCAATCAGCATC
XBP1 pre-mRNA	AGCCTTCTTTCGATCTCTGGC
	GGGAGGAGCCTGAAGTGTATT
SMAD7 pre-mRNA	AGACAGACCACAGCACCTTG
	ATCCGTAATGGGGGACTGGT
ZNF703 pre-mRNA	TCCTTTAGAATCCGCGCTCC
	AGTTTGGGGGAACTTCGCTT
RET pre-mRNA	CTAAGGTGTTCCCCTGTGCC
	CAAACAGGATCCCCGAGGTG
GFP	AAGCTGACCCTGAAGTTCATCTGC
	CTTGTAGTTGCCGTCGTCCTTGAA
ChIP primer
TFF1 (ERE3)	GTCGTTGCCAGCGTTTCC
	CTTCTCCACGCCCTGTAAATTT
TFF1 (ERE1)	GGCAGGCTCTGTTTGCTTAAAGAGCG
	GGCCATCTCTCACTATGAATCACTTCTGC
FOXC1 promoter	GTGACGGATGCTCAAAAGTTCA
	CCAGCCGCTTAAGGAAGCATT
FOXC1_promoter proximal	CTGGTTATTTGGCCGCCTTC
	TTCTCGCCACACTGCCTG
FOXC1_enhancer	CTGAGGAACACAAGACTAGCC
	ACTGGACTCATTTTGGGACATC
MYC_promoter	TGAATTGTGCAGTGCATCGG
	GAGTTTGCAGCTCAGCGTTC
MYC_enhancer	AAAGGAGACGTGACTGTGGC
	TGCCAAAGTGGTGAGTAGTGT
GREB1_enhancer	TGCAGAGAACATGTGGAACTCAAG
	CACAAAGACCTCATTTGCAGCATGG
MYC pre-mRNA/gene body	GGGGAGATAATTTTGTCCAGAGAC
	ATCCAGACTCTGACCTTTTGCC
FOXC1_gene body	same as pre-mRNA
RET_gene body	same as pre-mRNA

### Sheet: shRNA
Supplementary Table 3. shRNA sequences.
	sequence or clone number	manufacturer
SPT5 (shRNA #1)	TRCN0000019706	Sigma
SPT5 (shRNA #2)	TRCN0000019708	Sigma
SPT6 shRNA	CCCTTGAAGAAATCTTGGAAA	This study
BRD3-shRNA-E	V3LHS_638805	Dharmacon
BRD3-shRNA-F	V3LHS_638807	Dharmacon
BRD2-shRNA-B	V3LHS_387851	Dharmacon
BRD2-shRNA-D	V3LHS_643142	Dharmacon
MED1 sh1	TRCN0000019800	Sigma
MED1 sh2	GGACAAACAACGCAGGATATT	This study
MED1 sh3	GAGCCAGTGAGTCATACAGTA	This study
MED1 sh4	TAGGGGTTCTTGGTCATAACC	This study
BRD4 sh4	GGACTAGAAACTTCCCAAATG	This study
BRD4 sh5	GCTCAAGACACTATGGAAACA	This study
BRD4 sh7	GGTGCTACTCTGTGTGCAAAG	This study
BRD4 sh8	GGTCACAAATCCAGCATCTCA	This study
BRD4 sh9	GGGCTTGTTGAACTTGAAAGC	This study
sh424	CCGCCAAATGTCTACACAGTA	This study
sh972	CCAACCAAAGTCAGTTCCTTC	This study
